# Genetics of cell-type-specific post-transcriptional gene regulation during human neurogenesis

**DOI:** 10.1101/2023.08.30.555019

**Authors:** Nil Aygün, Oleh Krupa, Jessica Mory, Brandon Le, Jordan Valone, Dan Liang, Michael I. Love, Jason L. Stein

**Affiliations:** Department of Genetics, University of North Carolina at Chapel Hill, Chapel Hill, NC 27599, USA; UNC Neuroscience Center University of North Carolina at Chapel Hill, Chapel Hill, NC 27599, USA; Department of Biostatistics, University of North Carolina at Chapel Hill, Chapel Hill, NC 27599, USA

**Keywords:** RNA-editing, alternative polyadenylation, quantitative trait loci, genome-wide association studies, missing regulation, neurogenesis

## Abstract

The function of some genetic variants associated with brain-relevant traits has been explained through colocalization with expression quantitative trait loci (eQTL) conducted in bulk post-mortem adult brain tissue. However, many brain-trait associated loci have unknown cellular or molecular function. These genetic variants may exert context-specific function on different molecular phenotypes including post-transcriptional changes. Here, we identified genetic regulation of RNA-editing and alternative polyadenylation (APA), within a cell-type-specific population of human neural progenitors and neurons. More RNA-editing and isoforms utilizing longer polyadenylation sequences were observed in neurons, likely due to higher expression of genes encoding the proteins mediating these post-transcriptional events. We also detected hundreds of cell-type-specific editing quantitative trait loci (edQTLs) and alternative polyadenylation QTLs (apaQTLs). We found colocalizations of a neuron edQTL in *CCDC88A* with educational attainment and a progenitor apaQTL in *EP300* with schizophrenia, suggesting genetically mediated post-transcriptional regulation during brain development lead to differences in brain function.
