## Supplementary material for "Genetics of cell-type-specific post-transcriptional gene regulation during human neurogenesis": Table S6

### Sheet: edQTL
snp	edit	pvalue	chr	cond.snp	cond.beta	cond.pval	trait	type	GWAS_clump_r2
chr15:50737463:T:C	15_50704108_AG_0	5.64388e-05	15	chr15:50704272:T:G	-0.0360324	0.873382	EA	progenitor	0.5
chr17:44827352:A:C	17_44799859_AG_0	1.11196e-05	17	chr17:44827352:A:C	-0.254618	1	Weighted-mean_L1_in_tract_left_superior_longitudinal_fasciculus_from_dMRI_data	progenitor	0.5
chr20:25430450:A:T	20_25447658_AG_1	6.63439e-12	20	chr20:25397682:A:G	0.424078	0.0133613	Grey-white_contrast_in_rostralanteriorcingulate_in_the_left_hemisphere_calculated_as_a_percentage_of_the_mean_gray-white_matter_intensity_from_Desikan-Killiany_parcellation	progenitor	0.5
chr20:25430450:A:T	20_25447658_AG_1	6.63439e-12	20	chr20:25397682:A:G	0.424078	0.0133613	Grey-white_contrast_in_rostralanteriorcingulate_in_the_left_hemisphere_calculated_as_a_percentage_of_the_mean_gray-white_matter_intensity_from_Desikan-Killiany_parcellation	progenitor	0.5
chr20:25430450:A:T	20_25447658_AG_1	6.63439e-12	20	chr20:25434288:G:C	0.382873	0.0903525	Grey-white_contrast_in_fusiform_in_the_left_hemisphere_calculated_as_a_percentage_of_the_mean_gray-white_matter_intensity_from_Desikan-Killiany_parcellation	progenitor	0.5
chr20:25430450:A:T	20_25447658_AG_1	6.63439e-12	20	chr20:25397682:A:G	0.424078	0.0133613	Grey-white_contrast_in_rostralanteriorcingulate_in_the_left_hemisphere_calculated_as_a_percentage_of_the_mean_gray-white_matter_intensity_from_Desikan-Killiany_parcellation	progenitor	0.5
chr20:25430450:A:T	20_25447658_AG_1	6.63439e-12	20	chr20:25434288:G:C	0.382873	0.0903525	Grey-white_contrast_in_fusiform_in_the_left_hemisphere_calculated_as_a_percentage_of_the_mean_gray-white_matter_intensity_from_Desikan-Killiany_parcellation	progenitor	0.5
chr20:25430450:A:T	20_25447658_AG_1	6.63439e-12	20	chr20:25453185:A:C	0.696187	0.0521909	Grey-white_contrast_in_posteriorcingulate_in_the_right_hemisphere_calculated_as_a_percentage_of_the_mean_gray-white_matter_intensity_from_Desikan-Killiany_parcellation	progenitor	0.5
chr20:25430450:A:T	20_25447658_AG_1	6.63439e-12	20	chr20:25397682:A:G	0.424078	0.0133613	Grey-white_contrast_in_rostralanteriorcingulate_in_the_left_hemisphere_calculated_as_a_percentage_of_the_mean_gray-white_matter_intensity_from_Desikan-Killiany_parcellation	progenitor	0.5
chr20:25430450:A:T	20_25447658_AG_1	6.63439e-12	20	chr20:25434288:G:C	0.382873	0.0903525	Grey-white_contrast_in_fusiform_in_the_left_hemisphere_calculated_as_a_percentage_of_the_mean_gray-white_matter_intensity_from_Desikan-Killiany_parcellation	progenitor	0.5
chr20:25430450:A:T	20_25447658_AG_1	6.63439e-12	20	chr20:25453185:A:C	0.696187	0.0521909	Grey-white_contrast_in_posteriorcingulate_in_the_right_hemisphere_calculated_as_a_percentage_of_the_mean_gray-white_matter_intensity_from_Desikan-Killiany_parcellation	progenitor	0.5
chr20:25430450:A:T	20_25447658_AG_1	6.63439e-12	20	chr20:25460012:G:A	0.28652	0.0497144	Grey-white_contrast_in_inferiorparietal_in_the_left_hemisphere_calculated_as_a_percentage_of_the_mean_gray-white_matter_intensity_from_Desikan-Killiany_parcellation	progenitor	0.5
chr20:25430450:A:T	20_25447658_AG_1	6.63439e-12	20	chr20:25397682:A:G	0.424078	0.0133613	Grey-white_contrast_in_rostralanteriorcingulate_in_the_left_hemisphere_calculated_as_a_percentage_of_the_mean_gray-white_matter_intensity_from_Desikan-Killiany_parcellation	progenitor	0.5
chr20:25430450:A:T	20_25447658_AG_1	6.63439e-12	20	chr20:25434288:G:C	0.382873	0.0903525	Grey-white_contrast_in_fusiform_in_the_left_hemisphere_calculated_as_a_percentage_of_the_mean_gray-white_matter_intensity_from_Desikan-Killiany_parcellation	progenitor	0.5
chr20:25430450:A:T	20_25447658_AG_1	6.63439e-12	20	chr20:25453185:A:C	0.696187	0.0521909	Grey-white_contrast_in_posteriorcingulate_in_the_right_hemisphere_calculated_as_a_percentage_of_the_mean_gray-white_matter_intensity_from_Desikan-Killiany_parcellation	progenitor	0.5
chr20:25430450:A:T	20_25447658_AG_1	6.63439e-12	20	chr20:25397682:A:G	0.424078	0.0133613	Grey-white_contrast_in_rostralanteriorcingulate_in_the_left_hemisphere_calculated_as_a_percentage_of_the_mean_gray-white_matter_intensity_from_Desikan-Killiany_parcellation	progenitor	0.5
chr20:25430450:A:T	20_25447658_AG_1	6.63439e-12	20	chr20:25434288:G:C	0.382873	0.0903525	Grey-white_contrast_in_fusiform_in_the_left_hemisphere_calculated_as_a_percentage_of_the_mean_gray-white_matter_intensity_from_Desikan-Killiany_parcellation	progenitor	0.5
chr20:25430450:A:T	20_25447658_AG_1	6.63439e-12	20	chr20:25453185:A:C	0.696187	0.0521909	Grey-white_contrast_in_posteriorcingulate_in_the_right_hemisphere_calculated_as_a_percentage_of_the_mean_gray-white_matter_intensity_from_Desikan-Killiany_parcellation	progenitor	0.5
chr20:25430450:A:T	20_25447658_AG_1	6.63439e-12	20	chr20:25460012:G:A	0.28652	0.0497144	Grey-white_contrast_in_inferiorparietal_in_the_left_hemisphere_calculated_as_a_percentage_of_the_mean_gray-white_matter_intensity_from_Desikan-Killiany_parcellation	progenitor	0.5
chr20:25430450:A:T	20_25447658_AG_1	6.63439e-12	20	chr20:25527369:G:A	0.348313	0.0091721	Grey-white_contrast_in_parsorbitalis_in_the_left_hemisphere_calculated_as_a_percentage_of_the_mean_gray-white_matter_intensity_from_Desikan-Killiany_parcellation	progenitor	0.5
chr17:44827352:A:C	17_44799859_AG_0	1.11196e-05	17	chr17:44827352:A:C	-0.254618	1	Weighted-mean_L1_in_tract_left_superior_longitudinal_fasciculus_from_dMRI_data	progenitor	0.2
chr20:25430450:A:T	20_25447658_AG_1	6.63439e-12	20	chr20:25397682:A:G	0.424078	0.0133613	Grey-white_contrast_in_rostralanteriorcingulate_in_the_left_hemisphere_calculated_as_a_percentage_of_the_mean_gray-white_matter_intensity_from_Desikan-Killiany_parcellation	progenitor	0.2
chr20:25430450:A:T	20_25447658_AG_1	6.63439e-12	20	chr20:25397682:A:G	0.424078	0.0133613	Grey-white_contrast_in_rostralanteriorcingulate_in_the_left_hemisphere_calculated_as_a_percentage_of_the_mean_gray-white_matter_intensity_from_Desikan-Killiany_parcellation	progenitor	0.2
chr20:25430450:A:T	20_25447658_AG_1	6.63439e-12	20	chr20:25434288:G:C	0.382873	0.0903525	Grey-white_contrast_in_fusiform_in_the_left_hemisphere_calculated_as_a_percentage_of_the_mean_gray-white_matter_intensity_from_Desikan-Killiany_parcellation	progenitor	0.2
chr20:25430450:A:T	20_25447658_AG_1	6.63439e-12	20	chr20:25397682:A:G	0.424078	0.0133613	Grey-white_contrast_in_rostralanteriorcingulate_in_the_left_hemisphere_calculated_as_a_percentage_of_the_mean_gray-white_matter_intensity_from_Desikan-Killiany_parcellation	progenitor	0.2
chr20:25430450:A:T	20_25447658_AG_1	6.63439e-12	20	chr20:25434288:G:C	0.382873	0.0903525	Grey-white_contrast_in_fusiform_in_the_left_hemisphere_calculated_as_a_percentage_of_the_mean_gray-white_matter_intensity_from_Desikan-Killiany_parcellation	progenitor	0.2
chr20:25430450:A:T	20_25447658_AG_1	6.63439e-12	20	chr20:25453185:A:C	0.696187	0.0521909	Grey-white_contrast_in_posteriorcingulate_in_the_right_hemisphere_calculated_as_a_percentage_of_the_mean_gray-white_matter_intensity_from_Desikan-Killiany_parcellation	progenitor	0.2
chr20:25430450:A:T	20_25447658_AG_1	6.63439e-12	20	chr20:25397682:A:G	0.424078	0.0133613	Grey-white_contrast_in_rostralanteriorcingulate_in_the_left_hemisphere_calculated_as_a_percentage_of_the_mean_gray-white_matter_intensity_from_Desikan-Killiany_parcellation	progenitor	0.2
chr20:25430450:A:T	20_25447658_AG_1	6.63439e-12	20	chr20:25434288:G:C	0.382873	0.0903525	Grey-white_contrast_in_fusiform_in_the_left_hemisphere_calculated_as_a_percentage_of_the_mean_gray-white_matter_intensity_from_Desikan-Killiany_parcellation	progenitor	0.2
chr20:25430450:A:T	20_25447658_AG_1	6.63439e-12	20	chr20:25453185:A:C	0.696187	0.0521909	Grey-white_contrast_in_posteriorcingulate_in_the_right_hemisphere_calculated_as_a_percentage_of_the_mean_gray-white_matter_intensity_from_Desikan-Killiany_parcellation	progenitor	0.2
chr20:25430450:A:T	20_25447658_AG_1	6.63439e-12	20	chr20:25460012:G:A	0.28652	0.0497144	Grey-white_contrast_in_inferiorparietal_in_the_left_hemisphere_calculated_as_a_percentage_of_the_mean_gray-white_matter_intensity_from_Desikan-Killiany_parcellation	progenitor	0.2
chr20:25430450:A:T	20_25447658_AG_1	6.63439e-12	20	chr20:25397682:A:G	0.424078	0.0133613	Grey-white_contrast_in_rostralanteriorcingulate_in_the_left_hemisphere_calculated_as_a_percentage_of_the_mean_gray-white_matter_intensity_from_Desikan-Killiany_parcellation	progenitor	0.2
chr20:25430450:A:T	20_25447658_AG_1	6.63439e-12	20	chr20:25434288:G:C	0.382873	0.0903525	Grey-white_contrast_in_fusiform_in_the_left_hemisphere_calculated_as_a_percentage_of_the_mean_gray-white_matter_intensity_from_Desikan-Killiany_parcellation	progenitor	0.2
chr20:25430450:A:T	20_25447658_AG_1	6.63439e-12	20	chr20:25453185:A:C	0.696187	0.0521909	Grey-white_contrast_in_posteriorcingulate_in_the_right_hemisphere_calculated_as_a_percentage_of_the_mean_gray-white_matter_intensity_from_Desikan-Killiany_parcellation	progenitor	0.2
chr20:25430450:A:T	20_25447658_AG_1	6.63439e-12	20	chr20:25397682:A:G	0.424078	0.0133613	Grey-white_contrast_in_rostralanteriorcingulate_in_the_left_hemisphere_calculated_as_a_percentage_of_the_mean_gray-white_matter_intensity_from_Desikan-Killiany_parcellation	progenitor	0.2
chr20:25430450:A:T	20_25447658_AG_1	6.63439e-12	20	chr20:25434288:G:C	0.382873	0.0903525	Grey-white_contrast_in_fusiform_in_the_left_hemisphere_calculated_as_a_percentage_of_the_mean_gray-white_matter_intensity_from_Desikan-Killiany_parcellation	progenitor	0.2
chr20:25430450:A:T	20_25447658_AG_1	6.63439e-12	20	chr20:25453185:A:C	0.696187	0.0521909	Grey-white_contrast_in_posteriorcingulate_in_the_right_hemisphere_calculated_as_a_percentage_of_the_mean_gray-white_matter_intensity_from_Desikan-Killiany_parcellation	progenitor	0.2
chr20:25430450:A:T	20_25447658_AG_1	6.63439e-12	20	chr20:25460012:G:A	0.28652	0.0497144	Grey-white_contrast_in_inferiorparietal_in_the_left_hemisphere_calculated_as_a_percentage_of_the_mean_gray-white_matter_intensity_from_Desikan-Killiany_parcellation	progenitor	0.2
chr20:25430450:A:T	20_25447658_AG_1	6.63439e-12	20	chr20:25527369:G:A	0.348313	0.0091721	Grey-white_contrast_in_parsorbitalis_in_the_left_hemisphere_calculated_as_a_percentage_of_the_mean_gray-white_matter_intensity_from_Desikan-Killiany_parcellation	progenitor	0.2
chr11:30518266:A:G	11_30449591_AG_0	2.63403e-06	11	chr11:30512161:T:C	-0.98534	0.0109409	Mean_intensity_of_Putamen_in_the_right_hemisphere_generated_by_subcortical_volumetric_segmentation_aseg	neuron	0.5
chr11:30518266:A:G	11_30449591_AG_0	2.63403e-06	11	chr11:30512161:T:C	-0.98534	0.0109409	Mean_intensity_of_Putamen_in_the_right_hemisphere_generated_by_subcortical_volumetric_segmentation_aseg	neuron	0.5
chr11:30518266:A:G	11_30449591_AG_0	2.63403e-06	11	chr11:30518266:A:G	-0.293964	0	Mean_intensity_of_Putamen_in_the_left_hemisphere_generated_by_subcortical_volumetric_segmentation_aseg	neuron	0.5
chr14:22904777:G:A	14_22917482_CG_0	6.77503e-05	14	chr14:22904777:G:A	-0.320001	1	EA	neuron	0.5
chr15:41298100:C:CT	15_41298097_TC_1	1.48688e-12	15	chr15:41321289:T:G	-0.75526	0.00255471	Grey-white_contrast_in_lingual_in_the_left_hemisphere_calculated_as_a_percentage_of_the_mean_gray-white_matter_intensity_from_Desikan-Killiany_parcellation	neuron	0.5
chr2:55358659:A:C	2_55406089_AG_0	1.78046e-13	2	chr2:55348845:G:A	-0.532109	0.00968244	EA	neuron	0.5
chr2:71294061:T:G	2_71387592_AG_1	1.53083e-05	2	chr2:71297627:G:A	0.350116	0.0397266	IQ	neuron	0.5
chr3:181238572:G:A	3_181206009_AG_1	2.07364e-14	3	chr3:181197229:T:A	0.337165	0.106393	EA	neuron	0.5
chr3:181337590:G:A	3_181352295_AG_1	7.11889e-07	3	chr3:181412484:A:G	0.199468	0.0759574	SCZ	neuron	0.5
chr3:49015786:A:G	3_49009082_AG_1	0.000283852	3	chr3:49017259:T:C	-0.400256	1	EA	neuron	0.5
chr7:44800390:A:G	7_44801890_AG_1	4.49305e-14	7	chr7:44792823:C:T	-0.443154	0.0453755	Volume_of_grey_matter_in_Right_Amygdala	neuron	0.5
chr7:44800390:A:G	7_44802329_AG_1	1.82692e-12	7	chr7:44792823:C:T	-1.18743	0.00879196	Volume_of_grey_matter_in_Right_Amygdala	neuron	0.5
chr11:30518266:A:G	11_30449591_AG_0	2.63403e-06	11	chr11:30512161:T:C	-0.98534	0.0109409	Mean_intensity_of_Putamen_in_the_right_hemisphere_generated_by_subcortical_volumetric_segmentation_aseg	neuron	0.2
chr11:30518266:A:G	11_30449591_AG_0	2.63403e-06	11	chr11:30512161:T:C	-0.98534	0.0109409	Mean_intensity_of_Putamen_in_the_right_hemisphere_generated_by_subcortical_volumetric_segmentation_aseg	neuron	0.2
chr11:30518266:A:G	11_30449591_AG_0	2.63403e-06	11	chr11:30518266:A:G	-0.293964	0	Mean_intensity_of_Putamen_in_the_left_hemisphere_generated_by_subcortical_volumetric_segmentation_aseg	neuron	0.2
chr14:22904777:G:A	14_22917482_CG_0	6.77503e-05	14	chr14:22904777:G:A	-0.320001	1	EA	neuron	0.2
chr15:41298100:C:CT	15_41298097_TC_1	1.48688e-12	15	chr15:41321289:T:G	-0.75526	0.00255471	Grey-white_contrast_in_lingual_in_the_left_hemisphere_calculated_as_a_percentage_of_the_mean_gray-white_matter_intensity_from_Desikan-Killiany_parcellation	neuron	0.2
chr2:55358659:A:C	2_55406089_AG_0	1.78046e-13	2	chr2:55348845:G:A	-0.532109	0.00968244	EA	neuron	0.2
chr7:44800390:A:G	7_44801890_AG_1	4.49305e-14	7	chr7:44792823:C:T	-0.443154	0.0453755	Volume_of_grey_matter_in_Right_Amygdala	neuron	0.2
chr7:44800390:A:G	7_44802329_AG_1	1.82692e-12	7	chr7:44792823:C:T	-1.18743	0.00879196	Volume_of_grey_matter_in_Right_Amygdala	neuron	0.2

### Sheet: aQTL
sQTLsnp	pval	poly	GWASsnp	Condbeta	Condpval	r2	trait	type	GWAS_clump_r2
chr17:46002673:T:G	1.85261e-06	chr17_46024171_46028344_+	chr17:45836192:T:G	0.594126	0.433682	0.980882	EA	progenitor	0.5
chr22:30942483:T:C	1.21353e-05	chr22_30925129_30926802_-	chr22:30908214:G:A	1.19803	0.0558773	0.961171	IQ	progenitor	0.5
chr22:41168283:T:C	6.27848e-10	chr22_41178956_41179495_+	chr22:41191552:T:A	0.800214	0.00649918	0.862314	SCZ	progenitor	0.5
chr2:189747977:C:T	1.84441e-08	chr2_189771312_189771766_-	chr2:189677460:T:C	1.07895	0.0203969	0.890802	Grey-white_contrast_in_parsopercularis_in_the_right_hemisphere_calculated_as_a_percentage_of_the_mean_gray-white_matter_intensity_from_Desikan-Killiany_parcellation	progenitor	0.5
chr2:189747977:C:T	1.84441e-08	chr2_189771312_189771766_-	chr2:189829449:C:T	0.799758	0.034685	0.889042	Grey-white_contrast_in_entorhinal_in_the_left_hemisphere_calculated_as_a_percentage_of_the_mean_gray-white_matter_intensity_from_Desikan-Killiany_parcellation	progenitor	0.5
chr2:189747977:C:T	1.84441e-08	chr2_189771312_189771766_-	chr2:189835232:T:A	0.586784	0.0187223	0.803826	Discrepancy_between_the_T2_FLAIR_brain_image_linearly-aligned_to_the_T1_and_the_T1_brain_image	progenitor	0.5
chr17:46002673:T:G	1.85261e-06	chr17_46024171_46028344_+	chr17:45836192:T:G	0.594126	0.433682	0.980882	EA	progenitor	0.2
chr22:30942483:T:C	1.21353e-05	chr22_30925129_30926802_-	chr22:30908214:G:A	1.19803	0.0558773	0.961171	IQ	progenitor	0.2
chr22:41168283:T:C	6.27848e-10	chr22_41178956_41179495_+	chr22:41191552:T:A	0.800214	0.00649918	0.862314	SCZ	progenitor	0.2
chr2:189747977:C:T	1.84441e-08	chr2_189771312_189771766_-	chr2:189677460:T:C	1.07895	0.0203969	0.890802	Grey-white_contrast_in_parsopercularis_in_the_right_hemisphere_calculated_as_a_percentage_of_the_mean_gray-white_matter_intensity_from_Desikan-Killiany_parcellation	progenitor	0.2
chr2:189747977:C:T	1.84441e-08	chr2_189771312_189771766_-	chr2:189829449:C:T	0.799758	0.034685	0.889042	Grey-white_contrast_in_entorhinal_in_the_left_hemisphere_calculated_as_a_percentage_of_the_mean_gray-white_matter_intensity_from_Desikan-Killiany_parcellation	progenitor	0.2
chr2:189747977:C:T	1.84441e-08	chr2_189771312_189771766_-	chr2:189835232:T:A	0.586784	0.0187223	0.803826	Discrepancy_between_the_T2_FLAIR_brain_image_linearly-aligned_to_the_T1_and_the_T1_brain_image	progenitor	0.2
chr1:20737330:G:GTT	1.69717e-09	chr1_20740265_20744796_-	chr1:20755581:A:C	-0.321532	0.141237	0.845118	Volume_of_grey_matter_in_Right_I-IV_Cerebellum	neuron	0.5
chr2:189796390:G:T	3.36062e-12	chr2_189771312_189771766_-	chr2:189677460:T:C	0.928498	0.00177665	0.81331	Grey-white_contrast_in_parsopercularis_in_the_right_hemisphere_calculated_as_a_percentage_of_the_mean_gray-white_matter_intensity_from_Desikan-Killiany_parcellation	neuron	0.5
chr2:189796390:G:T	3.36062e-12	chr2_189771312_189771766_-	chr2:189829449:C:T	0.771005	0.00844354	0.829544	Grey-white_contrast_in_entorhinal_in_the_left_hemisphere_calculated_as_a_percentage_of_the_mean_gray-white_matter_intensity_from_Desikan-Killiany_parcellation	neuron	0.5
chr1:20737330:G:GTT	1.69717e-09	chr1_20740265_20744796_-	chr1:20755581:A:C	-0.321532	0.141237	0.845118	Volume_of_grey_matter_in_Right_I-IV_Cerebellum	neuron	0.2
chr2:189796390:G:T	3.36062e-12	chr2_189771312_189771766_-	chr2:189677460:T:C	0.928498	0.00177665	0.81331	Grey-white_contrast_in_parsopercularis_in_the_right_hemisphere_calculated_as_a_percentage_of_the_mean_gray-white_matter_intensity_from_Desikan-Killiany_parcellation	neuron	0.2
chr2:189796390:G:T	3.36062e-12	chr2_189771312_189771766_-	chr2:189829449:C:T	0.771005	0.00844354	0.829544	Grey-white_contrast_in_entorhinal_in_the_left_hemisphere_calculated_as_a_percentage_of_the_mean_gray-white_matter_intensity_from_Desikan-Killiany_parcellation	neuron	0.2
